# The denitrosylase SCoR2 controls cardioprotective metabolic reprogramming

**DOI:** 10.1101/2025.03.12.642752

**Authors:** Zachary W. Grimmett, Rongli Zhang, Hua-Lin Zhou, Qiuying Chen, Dawson Miller, Zhaoxia Qian, Justin Lin, Riti Kalra, Steven S. Gross, Walter J. Koch, Richard T. Premont, Jonathan S. Stamler

## Abstract

Acute myocardial infarction (MI) is a leading cause of morbidity and mortality, and therapeutic options remain limited. Endogenously generated nitric oxide (NO) is highly cardioprotective, but protection is not replicated by nitroso-vasodilators (e.g., nitrates, nitroprusside) used in clinical practice, highlighting specificity in NO-based signaling and untapped therapeutic potential. Signaling by NO is mediated largely by S-nitrosylation, entailing specific enzymes that form and degrade S-nitrosothiols in proteins (SNO-proteins), termed nitrosylases and denitrosylases, respectively. SNO-CoA Reductase 2 (SCoR2; product of the *Akr1a1* gene) is a recently discovered protein denitrosylase. Genetic variants in SCoR2 have been associated with cardiovascular disease, but its function is unknown. Here we show that mice lacking SCoR2/Akr1a1 exhibit robust protection in an animal model of MI. SCoR2 regulates ketolytic energy availability, antioxidant levels and polyol homeostasis via S-nitrosylation of key metabolic effectors. Human cardiomyopathy shows reduced SCoR2 expression and an S-nitrosylation signature of metabolic reprogramming, mirroring SCoR2^-/-^ mice. Deletion of SCoR2 thus coordinately reprograms multiple metabolic pathways—ketone body utilization, glycolysis, pentose phosphate shunt and polyol metabolism—to limit infarct size, establishing SCoR2 as a novel regulator in the injured myocardium and a potential drug target.

**Impact statement:** Mice lacking the denitrosylase enzyme SCoR2 demonstrate robust cardioprotection resulting from coordinate reprogramming of multiple metabolic pathways.

**GRAPHICAL ABSTRACT:** 
