## Supplementary material for "The denitrosylase SCoR2 controls cardioprotective metabolic reprogramming": Supp Table 3

### Sheet: Sheet1
	Figure	Condition	Mean	SD	Median	Range
	1B	AON/LV SCoR2+/+	20.97	9.751	18.39	25.2
	1B	AON/LV SCoR2-/-	6.318	3.877	5.665	11.24
	1B	AON/AAR SCoR2+/+	49.29	25.83	45.7	70.22
	1B	AON/AAR SCoR2-/-	15.43	10.37	13.52	27.76
	1B	AAR/LV SCoR2+/+	43.78	6.169	46.83	13.64
	1B	AAR/LV SCoR2-/-	43.93	7.059	42.86	17.14
	1C	EF SCoR2+/+	47.46	5.712	48.5	15.09
	1C	EF SCoR2-/-	64.11	9.837	66.98	28.16
	1C	FS SCoR2+/+	23.4	3.206	23.85	8.41
	1C	FS SCoR2-/-	34.43	6.736	36.18	19.59
	1D	LVID-s SCoR2+/+	2.896	0.4279	2.82	1.13
	1D	LVID-s SCoR2-/-	2.237	0.309	2.115	0.79
	1E	Troponin-1 SCoR2+/+ sham	0.06171	0.1693	0.1434	0.3076
	1E	Troponin-1 SCoR2-/- sham	0.01181	0.1281	0.01905	0.256
	1E	Troponin-1 SCoR2+/+ I/R	0.7063	0.3662	0.6352	0.7219
	1E	Troponin-1 SCoR2-/- I/R	0.2429	0.1045	0.2382	0.2481
	1F	LDH SCoR2+/+ sham	1	0.2395	0.9369	0.5445
	1F	LDH SCoR2-/- sham	0.7676	0.502	0.7305	1.099
	1F	LDH SCoR2+/+ I/R	5.147	3.244	4.356	7.809
	1F	LDH SCoR2-/- I/R	2.164	0.9088	1.838	2.046
	1H	TUNEL SCoR2+/+	5.5	1.958	5	6
	1H	TUNEL SCoR2-/-	1.667	1.225	1	4
	2A	cGMP SCoR2+/+	19.47	7.141	23.52	12.44
	2A	cGMP SCoR2-/-	20.67	4.783	19.96	9.485
	2B	Control	1	1.989e-09	1	6e-09
	2B	SNO-CoA	1.932	0.5367	1.821	1.832
	2C	SNO-CoA	1	0	1	0
	2C	SNO-CoA + NADPH	0.8262	0.1184	0.8757	0.3335
	4A	SNO-BDH1 SCoR2 +/+	1	0.4405	0.9771	1.357
	4A	SNO-BDH1 SCoR2-/-	2.2	1.416	2.002	3.7
	4B	BDH1 SCoR2 +/+	1	0.3602	0.9838	1.007
	4B	BDH1 SCoR2 -/-	3.456	2.41	3.688	6.589
	4C	SNO-BDH1/BDH1 SCoR2 +/+	1	0.383	1.088	0.9226
	4C	SNO-BDH1/BDH1 SCoR2 -/-	0.9309	0.4572	0.802	1.331
	4D	SNO-BDH1 (liver) SCoR2 +/+	0.4712	0.1369	0.4461	0.2895
	4D	SNO-BDH1 (liver) SCoR2 -/-	0.4001	0.2379	0.3952	0.5569
	4E	BDH1 (liver) SCoR2 +/+	0.8119	0.1421	0.8313	0.3282
	4E	BDH1 (liver) SCoR2 -/-	0.8456	0.131	0.8547	0.3195
	4F	SNO-BDH1/BDH1 (liver) SCoR2 +/+	0.5866	0.1691	0.5531	0.4031
	4F	SNO-BDH1/BDH1 (liver) SCoR2 -/-	0.5088	0.3764	0.439	0.8632
	4H	WT BDH1 + veh 0 hr	0.9974	0.1449	0.9923	0.2896
	4H	WT BDH1 + veh 6 hr	0.5195	0.1721	0.4688	0.3329
	4H	WT BDH1 + veh 12 hr	0.2738	0.03884	0.2827	0.07612
	4H	WT BDH1 + veh 16 hr	0.1944	0.02397	0.2048	0.04442
	4H	WT BDH1 + veh 20 hr	0.1752	0.04618	0.1553	0.08567
	4H	WT BDH1 + veh 24 hr	0.1748	0.06949	0.1398	0.1251
	4H	WT BDH1 + ECNO 0 hr	1.003	0.06741	1.008	0.1345
	4H	WT BDH1 + ECNO 6 hr	0.8094	0.04112	0.8106	0.08221
	4H	WT BDH1 + ECNO 12 hr	0.54	0.1642	0.6228	0.2955
	4H	WT BDH1 + ECNO 16 hr	0.6499	0.02969	0.6378	0.05557
	4H	WT BDH1 + ECNO 20 hr	0.5088	0.04061	0.5152	0.08046
	4H	WT BDH1 + ECNO 24 hr	0.5622	0.07781	0.5758	0.1538
	4H	C115S BDH1 + veh 0 hr	1	2.15e-08	1	4.3e-08
	4H	C115S BDH1 + veh 6 hr	0.3904	0.1427	0.4029	0.2846
	4H	C115S BDH1 + veh 12 hr	0.2971	0.1826	0.2878	0.3648
	4H	C115S BDH1 + veh 16 hr	0.2305	0.2196	0.1068	0.3833
	4H	C115S BDH1 + veh 20 hr	0.1377	0.106	0.1298	0.2116
	4H	C115S BDH1 + veh 24 hr	0.07631	0.05825	0.05845	0.1123
	4H	C115S BDH1 + ECNO 0 hr	1	0.05775	1	0.1155
	4H	C115S BDH1 + ECNO 6 hr	0.6624	0.2422	0.6551	0.4843
	4H	C115S BDH1 + ECNO 12 hr	0.1147	0.043	0.08989	0.07454
	4H	C115S BDH1 + ECNO 16 hr	0.219	0.1841	0.1382	0.3406
	4H	C115S BDH1 + ECNO 20 hr	0.1078	0.01528	0.112	0.02968
	4H	C115S BDH1 + ECNO 24 hr	0.2116	0.1077	0.1641	0.199
	4I	WT BDH1 + veh	9.306	1.355	8.556	2.378
	4I	WT BDH1 + ECNO	16.32	0.982	16.86	1.73
	4I	C115S BDH1 + veh	8.454	2.986	7.544	5.761
	4I	C115S BDH1 + ECNO	9.277	2.187	8.571	4.2
	4J	Sham SCoR2+/+	1522255	497028	1684967	1305861
	4J	Sham SCoR2-/-	1858499	535568	1877873	1328370
	4J	1hr SCoR2+/+	883382	276861	1070857	542700
	4J	1hr SCoR2-/-	1952199	592104	2180644	1338517
	4J	4hr SCoR2+/+	1061358	197722	1111812	507866
	4J	4hr SCoR2-/-	1396575	370517	1368038	968698
	4K	Sham SCoR2+/+	411985	34799	426570	86841
	4K	Sham SCoR2-/-	465876	57149	470121	150800
	4K	4hr SCoR2+/+	352500	92592	377172	239327
	4K	4hr SCoR2-/-	441087	42048	436837	99776
	4L	4hr SCoR2+/+	6729	2989	6468	7742
	4L	4hr SCoR2-/-	24516	8497	25482	23803
	4M	Sham SCoR2+/+	19720	16323	15988	37640
	4M	Sham SCoR2-/-	703140	332631	684166	982816
	4M	1hr SCoR2+/+	19977	10699	15447	23729
	4M	1hr SCoR2-/-	726211	169270	626322	367194
	4M	4hr SCoR2+/+	28606	17944	18324	42474
	4M	4hr SCoR2-/-	2266733	1711981	1812445	4126706
	4P	Healthy SNO-BDH1	1.572	0.725	1.445	2.301
	4P	NICM SNO-BDH1	3.248	1.801	2.674	6.372
	4R	Healthy	1	0.3344	0.9786	1.027
	4R	NICM	0.6586	0.1574	0.6888	0.5359
	4S	Healthy	1	0.3394	1.062	1.106
	4S	ICM	0.517	0.457	0.398	1.23
	4T	Healthy	1	0.2177	0.9562	0.6431
	4T	ICM	0.9028	0.2567	0.8287	0.8151
	4U	Healthy SNOBDH1	1	0.3394	1.062	1.106
	4U	ICM SNOBDH1	0.517	0.475	0.398	1.23
	4U	Healthy BDH1	1	0.2851	0.9379	0.9866
	4U	ICM BDH1	0.3736	0.2119	0.3612	0.5777
	5A	Healthy	0.5	0.7377	0	1.8
	5A	ICM	4.014	4.56	1.575	12.18
	5B	SCoR2+/+	462226780	62708987	434612151	149027851
	5B	SCoR2-/-	376966349	15758909	377256378	39123934
	5C	SCoR2+/+ sham	5248780	1315678	5470393	3461774
	5C	SCoR2-/- sham	7906890	2061300	7425606	5270982
	5C	SCoR2+/+ 1hr	4592372	1115909	5122985	2467866
	5C	SCoR2-/- 1hr	9141776	2700209	9565344	6549205
	5C	SCoR2+/+ 4hr	5191694	950206	4913140	2400777
	5C	SCoR2-/- 4hr	5322073	1646307	5377075	4066618
	5D	SCoR2+/+ sham	1288135	206500	1380024	484306
	5D	SCoR2-/- sham	3245049	721563	2945944	1737893
	5D	SCoR2+/+ 1hr	1282815	224592	1296239	579732
	5D	SCoR2-/- 1hr	2808849	537119	2914348	1272109
	5D	SCoR2+/+ 4hr	1638545	147264	1628312	401408
	5D	SCoR2-/- 4hr	4594663	1363576	4781156	3763675
	5E	SCoR2 +/+	64787	27791	52190	81400
	5E	SCoR2 -/-	150189	17078	143600	43900
	5F	SCoR2 +/+	145028	49262	145455	130058
	5F	SCoR2 -/-	229610	51400	220247	137166
	5G	SCoR2+/+ sham	1263208	171602	1373446	390395
	5G	SCoR2-/- sham	3189982	647301	2893814	1526824
	5G	SCoR2+/+ 1hr	1285621	211327	1272144	563989
	5G	SCoR2-/- 1hr	2729053	479837	2756773	1192722
	5G	SCoR2+/+ 4hr	1576281	166195	1551263	456142
	5G	SCoR2-/- 4hr	4423005	1255642	4640726	3444703
	5H	SCoR2+/+ sham	131559	91208	124913	197829
	5H	SCoR2-/- sham	350331	39214	361631	99663
	5H	SCoR2+/+ 4hr	518004	160664	504852	384569
	5H	SCoR2-/- 4hr	441967	238289	412194	598506
	5I	SCoR2+/+ sham	28850	10840	28057	28052
	5I	SCoR2-/- sham	2811	1609	2788	4187
	5I	SCoR2+/+ 1hr	24808	3994	23426	9862
	5I	SCoR2-/- 1hr	3403	1265	3040	3097
	5I	SCoR2+/+ 4hr	71346	42549	56025	108813
	5I	SCoR2-/- 4hr	5563	3626	4593	9108
	5J	SCoR2+/+ sham	2689234	236891	2781900	524081
	5J	SCoR2-/- sham	1274268	150602	1210497	368574
	5J	SCoR2+/+ 1hr	4361116	1423053	3994026	3503434
	5J	SCoR2-/- 1hr	1554230	340577	1632330	902501
	5J	SCoR2+/+ 4hr	5437383	2242352	3971461	5050234
	5J	SCoR2-/- 4hr	758645	352318	617514	857999
	5K	Blank	0	6.844	-2.587	15.08
	5K	SNO-CoA	4267	757.7	4417	2210
	5K	Arabinose	-20.44	5.252	-22.4	9.938
	5K	Ribose	-52.62	88.78	-5.479	157.7
	5K	Erythrose	157.4	29.02	152.1	57.3
	5K	Glucose	-21.49	11.2	-16.02	20.29
	5K	Fructose	-8.989	3.6	-10.07	6.952
	5K	Galactose	-2.209	0.6802	-1.949	1.283
	5K	Sucrose	-15.81	0.6547	-15.48	1.182
	5K	Ribulose	-0.002368	0.0123	0.004736	0.02131
	5K	Xylulose	-0.006314	0.01745	0	0.03315
	S1A	SCoR2 +/+	75.24	4.889	75.1	13.82
	S1A	SCoR2 -/-	71.55	2.766	72.14	6.78
	S1B	SCoR2 +/+	43.39	4.651	42.97	13.15
	S1B	SCoR2 -/-	40.04	2.195	40.46	5.37
	S1C	SCoR2 +/+	2.023	0.137	2.02	0.44
	S1C	SCoR2 -/-	2.166	0.1335	2.13	0.35
	S1D	SCoR2 +/+	91.91	5.418	92.47	13.51
	S1D	SCoR2 -/-	95.51	3.303	94.24	6.23
	S1E	SCoR2 +/+	3.674	2.54	4.71	5.6
	S1E	SCoR2 -/-	6.34	1.517	7.16	2.68
	S1F	SCoR2 +/+	9193	724.6	8925	1767
	S1F	SCoR2 -/-	8786	922.5	9120	1752
	S1G	SCoR2 +/+	91.67	6.413	93.77	14.96
	S1G	SCoR2 -/-	94.62	3.692	93.98	7.3
	S1H	SCoR2 +/+	61.24	6.194	61.97	16.77
	S1H	SCoR2 -/-	64.81	6.14	67.84	11.1
	S1I	SCoR2 +/+	480.5	57.76	491.4	150.9
	S1I	SCoR2 -/-	464.3	107.1	519.7	191.6
	S1J	SCoR2 +/+	27.76	1.644	28.3	4.7
	S1J	SCoR2 -/-	26.66	2.361	26.9	5.9
	S1K	SCoR2 +/+ LV	0.792	0.1094	0.77	0.28
	S1K	SCoR2 -/- LV	0.8925	0.1735	0.895	0.38
	S1K	SCoR2 +/+ RV	0.25	0.02345	0.26	0.05
	S1K	SCoR2 -/- RV	0.2675	0.06238	0.26	0.15
	S1K	SCoR2 +/+ lung	1.172	0.08815	1.18	0.24
	S1K	SCoR2 -/- lung	1.31	0.172	1.3	0.42
	S1L	SCoR2 +/+	563.4	41.38	555	101
	S1L	SCoR2 -/-	515.3	19.43	521.5	53
	S1M	SCoR2 +/+	28.6	4.278	26	10
	S1M	SCoR2 -/-	30.83	6.706	28.5	16
	S1N	SCoR2 +/+	16.2	3.114	16	8
	S1N	SCoR2 -/-	15.83	3.656	14	8
	S1O	SCoR2 +/+	1.086	0.03209	1.07	0.07
	S1O	SCoR2 -/-	1.188	0.1517	1.19	0.44
	S1P	SCoR2 +/+	0.82	0.08062	0.82	0.22
	S1P	SCoR2 -/-	0.7933	0.05538	0.78	0.16
	S1Q	SCoR2 +/+	0.964	0.1421	0.98	0.32
	S1Q	SCoR2 -/-	0.8867	0.1071	0.9	0.3
	S1R	SCoR2 +/+	0.762	0.08167	0.77	0.2
	S1R	SCoR2 -/-	0.6967	0.05888	0.695	0.17
	S2C	SCoR2 +/+	18.01	2.981	17.94	7.219
	S2C	SCoR2 -/-	6.232	2.055	6.3	4.871
	S3D	SCoR2+/+ sham	1617020	858002	1355723	2140774
	S3D	SCoR2-/- sham	1320456	453728	1314280	1275118
	S3D	SCoR2+/+ 1hr	792606	130289	754021	346661
	S3D	SCoR2-/- 1hr	1057926	379279	895365	831268
	S3D	SCoR2+/+ 4hr	1865548	564337	1713771	1391413
	S3D	SCoR2-/- 4hr	1592624	312807	1675153	807439
	S3E	SCoR2+/+ sham	19978760	11342004	18095842	26700503
	S3E	SCoR2-/- sham	11926288	4712546	11026666	11705165
	S3E	SCoR2+/+ 1hr	7168918	1631820	7174640	4476449
	S3E	SCoR2-/- 1hr	8643890	3012795	8840505	7605829
	S3E	SCoR2+/+ 4hr	12640848	2627850	12456226	6753168
	S3E	SCoR2-/- 4hr	13798059	2527809	12751267	6081261
	Table 1 Galactaric acid heart	SCoR2+/+ sham	48826	21390	58196	51963
	Table 1 Galactaric acid heart	SCoR2-/- sham	108713	23660	98160	62666
	Table 1 Galactaric acid heart	SCoR2+/+ 1hr	70840	36150	72685	82820
	Table 1 Galactaric acid heart	SCoR2-/- 1hr	117127	24386	122435	62696
	Table 1 Galactaric acid heart	SCoR2+/+ 4hr	21639	16423	13117	38345
	Table 1 Galactaric acid heart	SCoR2-/- 4hr	284110	212730	224121	522781
	Table 1 Galactaric acid plasma	SCoR2+/+ sham	489544	183067	495468	466233
	Table 1 Galactaric acid plasma	SCoR2-/- sham	6140362	1837066	5559095	4697539
	Table 1 Galactaric acid plasma	SCoR2+/+ 1hr	382536	88620	401211	237369
	Table 1 Galactaric acid plasma	SCoR2-/- 1hr	5820373	2106217	5690434	5148284
	Table 1 Galactaric acid plasma	SCoR2+/+ 4hr	805206	216197	837917	507670
	Table 1 Galactaric acid plasma	SCoR2-/- 4hr	14177897	6433442	15350312	17836703
	Table 1 Galacturonic acid heart	SCoR2+/+ sham	46995	40280	34749	93405
	Table 1 Galacturonic acid heart	SCoR2-/- sham	371296	163173	376715	475679
	Table 1 Galacturonic acid heart	SCoR2+/+ 1hr	55313	23755	54435	63231
	Table 1 Galacturonic acid heart	SCoR2-/- 1hr	346914	80308	327685	208597
	Table 1 Galacturonic acid heart	SCoR2+/+ 4hr	124012	23631	126680	59505
	Table 1 Galacturonic acid heart	SCoR2-/- 4hr	985220	572017	765339	1392751
	Table 1 Galacturonic acid plasma	SCoR2+/+ sham	60644017	21773938	53727516	58545471
	Table 1 Galacturonic acid plasma	SCoR2-/- sham	505412024	95226408	508434366	256819257
	Table 1 Galacturonic acid plasma	SCoR2+/+ 1hr	53199899	8192588	51789885	17878861
	Table 1 Galacturonic acid plasma	SCoR2-/- 1hr	442468941	75276746	444505813	181144011
	Table 1 Galacturonic acid plasma	SCoR2+/+ 4hr	153841710	37626669	164288199	102652260
	Table 1 Galacturonic acid plasma	SCoR2-/- 4hr	854599196	252615205	897321751	636601144
	Table 1 Glucaric acid heart	SCoR2+/+ sham	307590	135603	265847	345145
	Table 1 Glucaric acid heart	SCoR2-/- sham	9580387	4840048	9083710	14174697
	Table 1 Glucaric acid heart	SCoR2+/+ 1hr	331030	97453	320580	256630
	Table 1 Glucaric acid heart	SCoR2-/- 1hr	9931154	2531424	8630389	5600106
	Table 1 Glucaric acid heart	SCoR2+/+ 4hr	445579	174044	339104	400348
	Table 1 Glucaric acid heart	SCoR2-/- 4hr	33547927	26821077	26420432	64645608
	Table 1 Glucaric acid plasma	SCoR2+/+ sham	2134502	693167	1902626	1753880
	Table 1 Glucaric acid plasma	SCoR2-/- sham	180990585	31048851	178606093	82153654
	Table 1 Glucaric acid plasma	SCoR2+/+ 1hr	2261851	726651	2004438	1726351
	Table 1 Glucaric acid plasma	SCoR2-/- 1hr	165918553	47670143	191739386	114982115
	Table 1 Glucaric acid plasma	SCoR2+/+ 4hr	5915714	1281324	5586506	3281493
	Table 1 Glucaric acid plasma	SCoR2-/- 4hr	268122846	99627436	302326648	247246087
	Table 1 Xylose plasma	SCoR2+/+ sham	1358961	194921	1474933	449638
	Table 1 Xylose plasma	SCoR2-/- sham	3369457	705208	3046914	1655049
	Table 1 Xylose plasma	SCoR2+/+ 1hr	1349962	250938	1337334	678596
	Table 1 Xylose plasma	SCoR2-/- 1hr	2907405	565660	2970425	1339666
	Table 1 Xylose plasma	SCoR2+/+ 4hr	1684236	161341	1664515	438501
	Table 1 Xylose plasma	SCoR2-/- 4hr	4702331	1349863	4949412	3728757
	Table 1 Lyxose plasma	SCoR2+/+ sham	1083312	169096	1172509	392754
	Table 1 Lyxose plasma	SCoR2-/- sham	2837883	611475	2582835	1458473
	Table 1 Lyxose plasma	SCoR2+/+ 1hr	1096504	188014	1099120	469396
	Table 1 Lyxose plasma	SCoR2-/- 1hr	2411765	426457	2481952	1061139
	Table 1 Lyxose plasma	SCoR2+/+ 4hr	1386508	171035	1379230	457239
	Table 1 Lyxose plasma	SCoR2-/- 4hr	4021789	1197476	4132524	3296407
