## Supplementary material for "The denitrosylase SCoR2 controls cardioprotective metabolic reprogramming": Supp Table 1

### Sheet: Sheet1
Proteins with elevated SNO (>1.2 fold) in post-IR SCoR2-/- heart relative to SCoR2+/+ (SCoR2-dependent cardiac S-nitrosoproteome)	Proteins identified in cardiac SCoR2 interactome by co-IP-coupled mass spectrometry	Proteins overlapping between cardiac SCoR2-dependent S-nitrosoproteome and cardiac SCoR2 interactome (31 target proteins)	Orange = proteins with known or predicted direct metabolic function/s
Trrap	Dync1h1	Rpl3
KRT4	Ryr2	Rbm39
Aven	Naca	Vtn
Hcn4	Myh6	Luc7l2
Birc6	Mybpc3	Map7d1
Rpl3	Krt73	Dock7
Rbm39	Atp2a2	Rps6
Vtn	Mvp	Parp4
Arl6ip5	Actc1	Bdh1
Mpo	Atp5f1b	Rpl6
Luc7l2	Spta1	Rpl8
Mrps12	Hadha	Ybx1
Map7d1	Hspa8	Thrap3
Zcchc17	Sptb	Rrbp1
Fbn1	Map1b	Rpl28
Myo18b	Ktn1	Myh11
Arglu1	Krt10	Alb
Ndufa3	Aco2	Tufm
KRT17	Idh2	Ktn1
Nostrin	Ogdhl	Igkc
Tm9sf3	Acadvl	Mtdh
Dock7	Eif4g1	Pkm
KRT9	Eif3a	Myl2
Ssbp1	Gapdh	Ttn
Aldob	Tubb4b	Pdzd8
Rps6	Acaa2	Srsf1
Zmym4	Atp5f1a	Rpl9
Ccdc9b	Acsl1	Fabp3
Pigu	Afg3l1	Ryr2
Vac14	Eprs1	Lpl
Rps23	Sdha	Rasip1
Abcb6	Ighm
Parp4	Cpt1b
Rnf213	Gja1
Ppig	Tufm
Rpl29	Hadhb
Pi4ka	Srl
Bdh1	Eef1a2
Rpl6	Tuba1b
Xpo4	Fgb
Rpl8	Fxr1
Hhipl1	Map4
Myo18a	Pdha1
Rbbp6	Vwa8
Ybx1	Ap2b1
Ptdss2	Dync1li1
Pikfyve	Acad10
Thrap3	Dbt
Nccrp1	Rpl4
Sacs	Dctn1
Abcg2	Igh-3
Rrbp1	Eif3b
Rpl28	Ap2a2
Ogdh	Ap2a1
Myh7	Slc25a4
Myl7	Fgg
Myh11	Ddx1
Uba7	Bckdha
Nufip2	Acadm
Fam126a	Eif3c
Efr3a	Alb
Cap1	Rrbp1
Alb	Cltc
Ttc7b	Pdhb
Mbl2	Sfpq
Mrm1	Parp4
Tufm	Hspa9
Aldh1b1	Opa1
Fhod1	Atp1a1
Hnrnpr	Ndufs1
Wasf2	Fga
Ktn1	Tnnt2
Dhrs7b	Matr3
Dcakd	Farsb
Ube2o	Casq2
Serpina1b	Rpl7
Fasn	Dlat
Kng1	Igkc
Pds5b	Ehd4
Col1a2	Etfa
Myh14	Ckmt2
Lyar	Cavin1
Col1a1	Ighg1
Khsrp	Afg3l2
Tubal3	Uqcrc2
Strip1	Ap1b1
Igkc	Rtcb
Larp4b	Ldb3
Mtdh	Hsp90ab1
Pkm	Mccc1
Dnmt1	Hnrnpm
Myl2	Rpl6
Gigyf2	Pygm
Rhot2	Immt
Col3a1	C3
Abcf1	Dock7
Ttn	Ranbp9
Odr4	Slc25a12
U2surp	Rpl7a
Lrba	Phtf2
Pdzd8	Pabpc1
Ewsr1	Dync1i2
Diaph1	Eif3i
S100a9	Caprin1
Srsf1	Slc25a3
Rpl9	Acat1
Slk	Sucla2
Grb10	Dhx9
Rfc2	Acads
Actg1	Qars1
Cacybp	Ehd2
Prrc2a	G3bp1
Fmnl1	Eif3f
Sars1	Dld
Fabp3	Aifm1
Zc3h4	Tgm2
Tsc1	C1sa
Tap1	Myl3
Ogdhl	Mdh2
Vps35l	Bckdhb
Sqstm1	Idh3a
Itpr2	Uqcrc1
Itpr3	Rps4x
Itpr1	Rpl3
Ubr4	Ap2m1
Ryr2	Cavin2
Arfgef1	Myom1
Tsc2	Rps7
Hectd4	Rpl5
Herc1	Ddx5
Rabl6	Ndufv1
Arfgef2	Dhrs4
Tnks1bp1	Atxn2
Zmynd8	Fxr2
Cnot1	Eef2
Lpl	Rps8
Srd5a3	Rps3a
Prune2	Abcf2
Srrm1	Atad3
Kank2	Serbp1
Ndufb11	Eif3d
Ryr1	Nono
Ndufb5	Decr1
Ccn1	Aldh6a1
Serinc3	Suclg1
Nlrx1	Idh3g
Akap8l	Ndufa10
Rasip1	Wdr26
Cnot2	Dctn2
Dop1b	Dync1li2
Sec16a	Rpl17
Dock9	Eef1g
Wfs1	Jph2
Kiaa0100	Vdac1
Znf207	Kif5b
Tubgcp3	Tbc1d5
Ndufb6	Hnrnpk
Sbf1	Lonp1
	Pacsin3
	Map7d1
	Rplp0
	Pfkm
	Epb41
	Rpl13
	Iglc2
	Sdhb
	Rps3
	Cs
	Csrp3
	Eif3h
	Cd5l
	C1ra
	G3bp2
	Hdlbp
	Rpl23
	Hspd1
	Rpl23a
	Ldhb
	Etfb
	Actr1a
	Got2
	Adsl
	Ddx3x
	Erc1
	Hnrnpa3
	Aldh2
	Hba
	Ckm
	Thbs1
	Ushbp1
	Tmpo
	Ndufa9
	Tpi1
	Tarbp2
	Mkln1
	Krt31
	C1qc
	Bag3
	Srsf1
	Hsdl2
	Ndufs2
	Coq8a
	Dlst
	Rars1
	Cpsf6
	Sqor
	Aimp1
	Aldh16a1
	Acadl
	Serping1
	Rpl14
	Slc25a13
	Hnrnpu
	Dars1
	Iars1
	Acad8
	Akr1a1
	Ank1
	Hk2
	Rpl18
	Rpl12
	Rpl10
	Hhatl
	Dhx30
	Mars1
	Eml1
	Aldoa
	C4b
	Rps2
	Rpl8
	Rps6
	Eif4b
	Slc25a11
	Dpysl2
	Vdac3
	Atp5f1c
	Pdhx
	Vdac2
	Fh
	Lactb
	Rpl15
	Rps9
	Farsa
	Ddx17
	Lpl
	Trim72
	Hsd17b4
	Crat
	Cryab
	Gm5571
	Serpina1d
	Bdh1
	Rbmx
	Vtn
	Vcp
	Eif4g2
	Rpl24
	Ralgapb
	H2bc9
	Eif3g
	Cavin4
	Prdx1
	Pafah1b1
	Fam98a
	Srsf6
	Rps19
	Prkra
	Rps27a
	Atxn2l
	Usp10
	Srsf7
	Akr7a2
	Cdc42bpb
	Rplp2
	Camk2d
	Rpl10a
	Hbb-b1
	Tars3
	Jchain
	Npm1
	Rpl21
	Rpl9
	Gys1
	Slc4a1
	Samm50
	Esyt2
	Coq3
	Ybx1
	Rpl32
	Ubap2l
	Dock6
	Rpl27a
	Got1
	Lmna
	Ilk
	Eif2s3x
	Lrpprc
	Cobll1
	Atp1b1
	Rpl27
	Cycs
	Jup
	Echs1
	H1-4
	Rps11
	Atp5po
	Asph
	Smyd1
	Rps14
	Pdlim5
	Rpl19
	Ndrg2
	Rps15
	Hnrnpa2b1
	Rpsa
	Psmd2
	Ilf3
	Pkm
	Rpl31
	Hsd17b8
	Prrc2c
	Gcdh
	Ptbp3
	Ppfibp2
	Selenbp1
	Maea
	Etfdh
	Rpl30
	F2
	Ranbp10
	Trim21
	Oxct1
	Myh11
	Dsp
	Tln1
	Mccc2
	Rps16
	Rpl26
	Rps25
	Mtdh
	Lrrc59
	Ndufv2
	H2ac4
	Uqcrfs1
	Hnrnph2
	Snrnp70
	Rpl22
	Igk-V19-17
	Pon1
	Phb2
	Gpi
	Mcrip2
	Khdrbs1
	Pgk1
	Fabp3
	Serpina3k
	Mdh1
	Acad11
	Txlnb
	Nfs1
	Rps20
	Prpf19
	Eif4g3
	Myl2
	Kars1
	Hnrnpc
	Timm50
	Rps24
	Srsf2
	Rpl11
	Rpl13a
	Sod2
	Hspb1
	Cd36
	Fus
	Eci1
	Eif2ak2
	Tra2b
	Speg
	Mtco2
	Rasip1
	Trim25
	Rps13
	Mylk3
	Eef1d
	Rsu1
	Krt72
	Perm1
	Bckdk
	Pde4dip
	Dnm1l
	Stau1
	Rps27l
	Bsg
	Ddx6
	Clu
	Btf3
	Bclaf1
	Atp5f1d
	C1qbp
	Eps15l1
	Mug1
	H4c1
	Mrps36
	Pdzd8
	Ckap5
	Slc25a20
	Serpinc1
	Acss1
	Fech
	Ndufa4
	Apool
	Pcbp1
	Slc16a1
	Srsf3
	Mpst
	Vps35
	Ndufs6
	Parp9
	Ndufs4
	Mmut
	Strn
	U2af2
	Map1a
	Fmr1
	Eci2
	Ptbp1
	Cox6b1
	Gm10881
	Rpl37a
	Serpina1e
	Grn
	Cpsf7
	Lrch3
	Mb
	Grsf1
	Ttn
	Ago2
	Cand2
	Mybbp1a
	Yars1
	Pdk2
	Rpl18a
	C1qb
	Rps10
	Pura
	Gpx3
	Clpx
	Rpl35
	Ralgapa2
	Ncl
	Tsg101
	Rpl28
	Rps18
	Tubg1
	Dctn4
	Cbr4
	Csnk2a1
	Rhot1
	C1qtnf9
	Kif1c
	Rpl36a
	Hspb6
	Cyc1
	Rpl36
	Prdx2
	Tf
	Phb
	Flg2
	Ak1
	Chtop
	Tjp1
	Ampd3
	Dnaja3
	Fam98b
	FAM120A
	Akap9
	Sccpdh
	Idh1
	Hnrnpl
	Eif2s2
	Hsd17b10
	Snd1
	Mpc2
	Vapb
	Psmc2
	Prdx5
	Tardbp
	Tep1
	Mtco1
	Bcl2l13
	Rps15a
	Srsf5
	Rrad
	Nop56
	Dtx3l
	Gemin5
	C1qa
	Luc7l2
	Prkar2a
	Ndufs7
	Pccb
	Thrap3
	Atp5pf
	Anxa2
	Suclg2
	Rbm14
	Gorab
	Mtch2
	Lemd2
	Fau
	Hadh
	Rbm39
	Eif5a
	Dsg1b
